# Host genetics maps to behaviour and brain structure in mice

**DOI:** 10.1101/2022.06.18.495938

**Authors:** Sarah Asbury, Jonathan K.Y. Lai, Kelly C. Rilett, Zeeshan Haqqee, Benjamin C. Darwin, Jacob Ellegood, Jason P. Lerch, Jane A. Foster

**Author notes:** Correspondence to: Jane A. Foster, @jfosterlab (Twitter, Instagram, Facebook), www.jfosterlab.com.

## Abstract

Gene-environment interactions in the postnatal period have a long-term impact on neurodevelopment. To effectively model neurodevelopment in the mouse, we incorporated several validated behavioural tests to develop a behavioural pipeline that measures translationally relevant milestones of development in mice. The behavioral phenotype of 1060 wild type and genetically-modified mice was examined in parallel with structural brain imaging. The influence of genetics, sex, and early life stress on behaviour and neuroanatomy was determined using traditional statistical and machine learning methods. The results demonstrated that neuroanatomical diversity was primarily associated with genotype whereas behavioural phenotypic diversity was observed to be more susceptible to gene-environment interactions.

---

Advances in translational neuroscience have expanded our understanding of gene-environment mechanisms that underlie neurodevelopment and behaviour. Moreover, employing clinically-relevant genetic and environmental strategies to perturb development in mice allows researchers to determine the influence and interaction of genetics, sex, and early life environmental insults on the neurodevelopmental trajectory. These relationships are biologically shared with neurodevelopment in children and can provide an understanding of the biological mechanisms that may contribute to neurodevelopmental disorders (NDD).

The current study investigated the influence of genetics, sex, and early life stress on neurodevelopmental trajectory of mouse behaviour and neuroanatomy. The current study utilized well-established developmental milestones and behavioural assays to map the trajectory of three inbred (Balb/C, C57Bl/6NCrl, FVB) and one outbred (CD1) strain of mice, as well as T cell deficient mice, through knockout of the T cell receptor (TCR) β and δ chains (*TCRβ-/-δ-/-*) and *Fmr1* knock out (*FMR1-KO*) mice. Following behavioural testing, neuroanatomical differences were assessed by post-mortem brain volumetric analysis from MRI at 4 weeks of age. The experimental design is shown in Fig. 1. To facilitate tracking of individual mice, mice were tattooed at postnatal day (P) 2. Stressors included immune challenge on P3 with lipopolysaccharide (LPS) and maternal separation overnight on P9. Milestones and behavioural tests were selected to model key milestones of development in children and particularly those domains that are impacted in NDD.

**Fig. 1.**

Experimental design showing postnatal challenges, developmental outcomes and behavioural tests used in the first 4 weeks of postnatal life.

Mice were assessed using our 28-day behavioural and neurodevelopmental pipeline – which included righting reflex, ultrasonic vocalizations (USV), eye opening, open field (OF), social behaviour, and self-grooming (Fig. 1). Righting reflex is a motor milestone in mice that is typically achieved between P4 to P6 (Fox, 1965; Hill et al., 2008). The time it takes for a mouse pup to flip itself on to four paws from a supine position decreases daily during this period. In response to separation from the dam, pups emit ultrasonic vocalizations. USVs peak at the end of the first postnatal week of life and provide a measure of early-life social communication (Ehret, 2005; Lai et al., 2014; Scattoni et al., 2008). Eye opening is developmental milestone that occurs between P10 and P17 (Fox, 1965; Hill et al., 2008; Scudder et al., 1967). The open field test (Roth et al.) measures exploratory behavior and locomotor activity (Brooks & Dunnett, 2009; Moy et al., 2007; Silverman et al., 2010). OF was assessed at P17 using a modified protocol that included a smaller chamber and a shorter test time to accommodate the developmental stage. Sociability was measured using the 3-chambered test (Moy et al., 2004; Moy et al., 2007; Silverman et al., 2010). Self-grooming analysis is measured to evaluate repetitive behaviour (Kalueff et al., 2016; Moy et al., 2007; Silverman et al., 2010).

The influence of genetic background on neurodevelopment and behaviour in mice has long been recognized and extensively studied across many laboratory strains using numerous behavioural and neurodevelopmental tests. Activity differences have been described between mouse strains within and beyond the strains included in our experiments (Bolivar et al., 2000; Bothe et al., 2005; Loos et al., 2014; Molenhuis et al., 2014; Tucci et al., 2006). There are also recognized differences in sociability (Moy et al., 2007), early life social communication(Lai et al., 2014), grooming (Kalueff & Tuohimaa, 2004, 2005; Molenhuis et al., 2014), and motor development (Dierssen et al., 2002; Molenhuis et al., 2014; Roth et al., 2013) between strains. In accordance with inbred mouse strain background influencing behaviour, several studies have identified candidate genes or quantitative trait loci associated with phenotypic differences for mouse neurobehavioral traits including activity (Kelly et al., 2003), rearing (Delprato et al., 2017), grooming (Delprato et al., 2017), early life social communication (Ashbrook et al., 2018) and sociability (Takahashi et al., 2010). These studies broadly demonstrate genetic determinants of normal developmental neurobehavioral phenotypes. A large-scale study of mouse behaviour and cognition demonstrated that single nucleotide polymorphisms also influence behavioural, anxiety, and cognitive outcomes in mice (Janecka et al., 2017). Such findings indicated that genetics are a major source of variability in behavioural phenotypes.

Using both traditional statistical and machine learning methods neurodevelopmental, behavioural, and neuroanatomical differences between inbred mouse strains were demonstrated with similar neurodevelopmental trajectories between knockout mice and their wild type strains. These findings validate the importance of host genetics underlying behavioural and neuroanatomical differences between mice.
