## Supplemental file 1 for "Host genetics maps to behaviour and brain structure in mice"

### Sheet: Descriptive Statistics Pre-P9
Animals			Righting Reflex Average P4 - P6 (s)			USV Call Number			USV Duration (s)			USV Intercall Interval (s)
GENOTYPE	SEX	P3T	N	Mean	SE	N	Mean	SE	N	Mean	SE	N	Mean	SE
B6	F	SAL	48	13.61	1.07	47	199.8	16.3	47	0.0356	0.0018	47	1.216	0.14
		LPS	46	12.98	1.07	46	196.8	16.8	46	0.0389	0.0022	46	1.581	0.446
	M	SAL	48	12.07	0.97	48	227	17.6	48	0.0363	0.0023	48	1.769	0.683
		LPS	47	10.01	1.06	47	183.2	18.4	47	0.0364	0.0022	47	1.892	0.434
TCR	F	SAL	29	22.28	1.02	29	289.5	22.9	29	0.0368	0.0021	29	0.768	0.098
		LPS	26	21.33	1.44	27	257.4	26.3	27	0.0318	0.0021	27	0.959	0.164
	M	SAL	21	21.65	1.26	24	337.7	26.6	24	0.0393	0.0025	24	0.727	0.16
		LPS	27	20.52	0.98	29	317.9	29.3	29	0.0361	0.0019	29	0.772	0.106
BalbC	F	SAL	50	12.84	0.86	49	68	8.3	49	0.0519	0.0013	49	4.108	0.627
		LPS	58	12.48	0.74	65	52	6	65	0.0539	0.0013	64	5.585	0.724
	M	SAL	43	9.82	0.75	41	49.9	10.6	41	0.0512	0.0017	41	6.513	1.156
		LPS	38	11.22	0.76	47	48.6	8.6	47	0.0498	0.0017	47	6.723	1.011
CD1	F	SAL	57	10.91	0.86	58	350.1	15.3	58	0.0588	0.0016	58	0.587	0.05
		LPS	52	9.8	0.75	52	303.8	21.8	52	0.0549	0.0018	52	0.96	0.143
	M	SAL	61	10.94	0.75	61	318.3	16.1	61	0.0559	0.0015	61	0.679	0.054
		LPS	63	11.06	0.79	62	341.1	18.5	62	0.0529	0.0016	62	0.762	0.132
FVB	F	SAL	51	5.9	0.52	51	218.2	16.1	51	0.0689	0.0016	51	1.244	0.206
		LPS	68	5.38	0.35	67	218.1	12.7	67	0.0695	0.0016	67	1.405	0.333
	M	SAL	45	6.65	0.6	45	191.1	14.8	45	0.0702	0.0019	45	1.168	0.167
		LPS	49	7.25	0.62	49	201.2	13.6	49	0.0736	0.0016	49	1.252	0.233
FMR1	F	SAL	20	3.93	0.55	20	165.8	25.8	20	0.0739	0.0031	20	2.145	0.742
		LPS	22	3.8	0.4	22	260.7	17.2	22	0.0853	0.002	22	0.771	0.103
	M	SAL	25	4.98	0.69	25	201.8	17.5	25	0.0816	0.0021	25	0.958	0.087
		LPS	23	3.84	0.43	23	202.7	22.2	23	0.0819	0.0024	23	1.307	0.241

### Sheet: Descriptive Statistics Post-P9
Animals				Eye Opening Score			Open Field Rearing			Open Field Distance (cm)			Sociability Mouse Time (s)			Sociability Center Time (s)			Sociability Empty Time (s)			Grooming Duration (s)			Grooming Frequency			Grooming Latency (s)
Strain	Sex	P3 Treatment	P9 Treatment	N	Mean	SE	N	Mean	SE	N	Mean	SE	N	Mean		N	Mean	SE	N	Mean	SE	N	Mean	(SE)	N	Mean	SE	N	Mean	SE
B6	F	SAL	CON	20	0.919	0.045	23	61.4	7.8	23	860.4	67.2	22	310.16	20.15	22	84.96	7.26	22	204.62	19.11	20	64.3	11.75	20	21.7	3.4	20	77.79	23.53
			MS	25	0.815	0.033	25	54.6	4.9	25	910.7	61.6	22	304.44	20.03	22	91.13	12.9	22	202.53	20.01	21	54.3	10.51	21	27.5	4.6	21	49.6	16.73
		LPS	CON	21	0.786	0.057	24	57.7	7.2	24	855.8	82.6	22	335.32	21.52	22	93.97	5.13	22	170.55	19.51	24	60.53	12.4	24	30.5	4.5	24	43.46	14.88
			MS	22	0.847	0.044	22	69.6	8.6	22	998	79.6	19	283.68	18.77	19	122.75	25.98	19	192.69	16.18	22	73.97	11.61	22	34.9	4.4	22	29.41	14.08
	M	SAL	CON	22	0.824	0.058	25	59.1	5.7	25	854.5	49.8	22	282.78	17.72	22	105.63	7.79	22	211.52	17.74	21	60.9	9.71	21	26.5	4.5	21	75.14	26.29
			MS	23	0.886	0.032	23	59.3	8.2	23	788.8	74.5	18	298.58	19.43	18	88.43	10.59	18	212.1	18.98	20	64.48	10.81	20	25.6	6.7	20	65.65	23.93
		LPS	CON	22	0.824	0.065	23	49.6	7.7	23	679	78	22	325.83	13.51	22	87.87	5.5	22	178.28	11.91	22	45.9	8	22	25.7	4.2	22	42.53	11.35
			MS	23	0.918	0.034	23	67.7	7.3	23	968.4	72.3	19	300.98	22.21	19	86.29	8.69	19	211.04	21.46	19	53.53	7.19	19	23.1	4.2	19	51.63	18.94
TCR	F	SAL	CON	12	0.958	0.094	13	55.2	9.6	13	812.2	47.2	13	320.43	16.81	13	83.17	8.22	13	195.63	18.74	13	27.12	7.3	13	13.3	3.5	13	137.28	40.11
			MS	16	0.875	0.041	16	31.3	4.5	16	580.7	82.7	15	337.13	18.57	15	78.11	9.15	15	184.82	14.89	15	34.19	6.2	15	22.1	4.5	15	57.07	20.61
		LPS	CON	13	0.981	0.081	13	52.8	9.8	13	734.3	55.4	13	327.86	13.12	13	63.04	7.57	13	207.93	15.39	13	40.78	8.76	13	16.5	4.5	13	108.8	34.75
			MS	14	0.857	0.047	14	27.6	4.7	14	558.3	56.3	13	368.54	23.63	13	57.08	9.64	13	174.33	18.34	13	36.25	7.82	13	22.7	6.9	13	66.87	29.46
	M	SAL	CON	9	0.847	0.05	9	53.3	10.5	9	951.7	87.3	9	328.52	16.31	9	76.6	10.28	9	194.11	22.34	9	61.74	6.91	9	28.4	6	9	24.62	6.97
			MS	15	0.9	0.046	15	53.5	4.8	15	800.8	53.3	12	325.06	17.44	12	67.79	6.48	12	206.77	17.2	12	38.25	7.33	12	27.2	5.6	12	50.98	24.74
		LPS	CON	11	0.909	0.072	11	49.6	9.8	11	900.8	80.3	11	317.68	11.39	11	79.82	7.66	11	202.14	12.79	11	51.01	7.01	11	27.1	5.5	11	17.4	6.81
			MS	18	0.903	0.051	17	39.7	5.5	17	768.1	71.6	14	327.51	10.92	14	73.23	7.33	14	199.18	11.27	14	40.65	6.93	14	27.1	4.4	14	37.59	15.75
BalbC	F	SAL	CON	24	0.891	0.027	25	18.5	3.9	25	278.7	40.1	25	163.68	27.86	25	232.81	36.39	25	203.14	34.04	25	117.16	9.73	25	18.5	1.5	25	42.42	4.99
			MS	25	0.865	0.028	26	17.2	4.3	26	255.6	48.4	27	187.2	28.87	27	260.38	35.9	27	151.01	24.35	27	122.65	8.87	27	22.4	1.7	27	29.69	4.15
		LPS	CON	31	0.927	0.021	32	18.2	3.7	32	303.2	40.4	32	220.61	27.77	32	227.61	28.37	32	151.46	25.19	32	106.01	6.84	32	21.1	2	32	44.89	5.85
			MS	26	0.865	0.028	32	13.2	2.8	32	250.3	45.7	29	132.12	24.5	29	281.79	32.71	29	185.75	27.97	29	102.82	9.58	29	17	1.4	29	50.37	7.32
	M	SAL	CON	18	0.951	0.029	21	33.2	8.1	21	338.8	54.5	21	215.92	31.83	21	191.79	32.49	21	191.62	26.92	21	114.42	10.53	21	21.1	1.7	21	54.18	8.53
			MS	20	0.863	0.043	23	11.7	3.4	23	204.4	37.7	23	200.33	26.67	23	251.6	35.14	23	147.19	24.23	23	111.55	8.44	23	23.8	2.8	23	58.35	9.65
		LPS	CON	20	0.913	0.029	22	19.6	5.8	22	257.3	50.2	23	181.83	33.83	23	258.88	33.54	23	158.55	24.26	23	100.08	8.54	23	18.2	1.4	23	57.88	6.17
			MS	13	0.933	0.03	22	11.6	5.5	22	179.1	45.5	23	177.21	27.48	23	266.4	41.59	23	155.83	33.54	23	116.38	9.79	23	18.8	1.7	23	57.92	6.61
CD1	F	SAL	CON	24	1.073	0.03	27	98.4	7.9	27	1003.8	65.1	27	274.61	14.78	27	64.42	4.04	27	261.04	15.71	27	89.72	11.27	27	17	2.5	27	73.84	23.06
			MS	25	1.025	0.03	29	82.8	9.6	29	850.5	57.5	26	293.67	23.26	26	87.66	7.19	26	218.74	21.1	26	77.31	14.17	26	13.6	2.3	26	95.73	22.83
		LPS	CON	23	1.103	0.027	25	103.4	8.3	25	1002.6	84.1	26	302.8	12.96	26	81.15	7.37	26	216.11	15.58	26	84.88	12.95	26	14.4	2.1	26	105.08	24.4
			MS	25	1.03	0.026	26	79.5	9.3	26	849.2	52.9	24	268.02	21.43	24	75.39	7.21	24	256.66	22.31	24	73.08	12.41	24	11.9	1.8	24	89.48	20.48
	M	SAL	CON	25	1.095	0.024	26	95	9.1	26	979.9	68	26	292.94	19.17	26	90.77	10.12	26	216.36	17.89	26	58.94	8.87	26	12.7	2.7	26	156.13	28.18
			MS	20	1.031	0.036	22	76.7	7.2	22	988.8	110.5	21	273.57	23.97	21	85.67	5.33	21	240.82	22.96	21	73.73	12.01	21	17	2.8	21	73.69	16.36
		LPS	CON	24	1.089	0.03	25	106.8	8.5	25	1132.7	73.3	25	292.44	24.19	25	83.2	5.57	25	224.43	26.58	25	82.32	11.58	25	13.5	2.1	25	85.71	20.73
			MS	21	0.982	0.036	25	92	8	25	1013.4	79.9	25	367.2	19.73	25	78.08	7.55	25	154.78	16.49	24	69.38	12.94	24	14.8	2.2	24	76.56	21.76
FVB	F	SAL	CON	28	1.022	0.033	28	118	13.4	28	1017.2	77.2	28	287.61	24.49	28	91.51	6.46	28	220.28	22.25	28	53.49	6.49	28	12.5	1.3	28	47	12.71
			MS	23	1.027	0.017	23	107.3	13.4	23	960.9	84.2	23	346.95	20.22	23	74.5	5.91	23	178.3	19.66	23	47.81	9.43	23	11.4	1.8	23	56.89	13.24
		LPS	CON	24	0.974	0.029	24	129.8	12.8	24	1081.7	93	24	339.6	25.94	24	91.31	11.05	24	168.46	23.25	24	64.55	9.22	24	14.2	1.8	24	57.84	19.9
			MS	44	1.028	0.019	44	120.4	10.3	44	989.5	62.2	37	274.74	21.05	37	102.95	15.37	37	222.05	21.4	37	59.35	9.25	37	11.6	1.7	37	68.67	13.56
	M	SAL	CON	21	0.976	0.033	21	85.5	17.2	21	851.5	90.8	21	261.93	32.24	21	102.63	13.68	21	234.63	26.78	21	56.83	12.3	21	14.2	1.9	21	60.12	17.11
			MS	24	1.068	0.034	24	83	11.7	24	799.1	76	24	277.08	31.44	24	121.79	20.07	24	188.43	25.85	24	60.93	10.83	24	14	2.2	24	68.79	19.78
		LPS	CON	24	1.005	0.034	23	94.1	15.6	23	792.9	85.6	24	321.59	27.2	24	105.1	12.38	24	172.77	22.77	24	61.75	9.19	24	12.3	2	24	79.07	17.88
			MS	25	1.03	0.022	25	100.3	13.6	25	999.7	91.2	24	286.19	31	24	112.11	22.38	24	201.57	29.9	24	47.65	8.32	24	10.3	1.8	24	77.18	16.61
FMR1	F	SAL	CON	10	1.013	0.039	10	83.2	21	10	988.8	76.2	10	315.59	41.5	10	81.84	10.84	10	202.07	43.74	10	41.71	16.75	10	11.6	2.5	10	86.63	26.02
			MS	10	0.975	0.069	10	33.9	9.5	10	630.9	151.2	10	332.78	19.92	10	79.24	8.59	10	188.05	13.29	10	51.21	13.57	10	12.2	4.7	10	84.28	36.39
		LPS	CON	11	1.045	0.045	11	85.4	27	11	933.6	186.9	11	371.02	31.93	11	68.29	11.08	11	160.76	28.49	11	53.26	16.36	11	19.7	2.8	11	29.78	15.05
			MS	11	0.989	0.011	10	68.6	19	10	729.7	109.8	11	314.48	27.24	11	84.25	21.37	11	201.25	34.77	11	56.97	10.4	11	11.8	2.1	11	74.71	15.93
	M	SAL	CON	14	1.054	0.025	14	111.6	20	14	1036.3	136.2	14	300.25	18.83	14	95.56	16.56	14	203.89	24.44	14	45.35	9.49	14	22.2	4.7	14	22.99	6.77
			MS	11	0.955	0.054	11	59	14.8	11	788.1	103.5	11	307.33	24.91	11	91.11	9.83	11	201.43	20.88	11	45.39	9.55	11	9.6	2.2	11	80.26	30.71
		LPS	CON	10	1.05	0.033	10	135.4	27.6	10	1423.4	112.4	10	260.9	17.32	10	85.39	13.04	10	253.77	21.4	10	59.89	13.87	10	18	4.7	10	58.03	16.44
			MS	12	0.896	0.078	13	36.2	8.7	13	753.6	128	13	325.49	34.69	13	81.73	8.25	13	192.4	30.41	13	32.32	7.39	13	7.6	1.5	13	84.2	40.74
