## Supplemental File 2 for "Host genetics maps to behaviour and brain structure in mice"

### Sheet: ANOVA Between-Subject Effects
Tests of Between-Subjects Effects
Test	Parameter	Effect	df	F	Sig.
Righting Reflex	Average Righting Reflex	GENOTYPE	5	130.159	<0.001
		GENOTYPE * SEX	5	3.7987	0.00206005
USV	USV Calls	GENOTYPE	5	127.597	<0.001
	USV Duration	GENOTYPE	5	115.265	<0.001
		GENOTYPE * Treatment1	5	2.54962	0.0265232
	USV ICI	GENOTYPE	5	60.6173	<0.001
Eye Opening	Eye Opening Score	GENOTYPE	5	30.0421	<0.001
Open Field	OF Rearing	GENOTYPE	5	69.082	<0.001
		Combined Treatment	3	6.84738	<0.001
		GENOTYPE * Treatment	15	2.21658	0.00491328
		GENOTYPE * SEX	5	3.7874	0.00213124
	OF Total Distance	GENOTYPE	5	86.4561	<0.001
		Combined Treatment	3	4.47333	0.00399098
		GENOTYPE * Treatment	15	2.80351	<0.001
		GENOTYPE * SEX	5	5.3502	<0.001
Sociabilty	Center Chamber	GENOTYPE	5	77.1992	<0.001
	Empty Chamber	GENOTYPE	5	3.94097	0.00154328
	Mouse Chamber	GENOTYPE	5	31.919	<0.001
		SEX * Treatment	3	2.96621	0.0312562
Grooming	Grooming duration	GENOTYPE	5	43.2846	<0.001
	Grooming frequency	GENOTYPE	5	29.8554	<0.001
		GENOTYPE * SEX	5	2.81705	0.0156551
		SEX * Treatment	3	3.49776	0.0152145
	Grooming latency	GENOTYPE	5	7.29719	<0.001
		GENOTYPE * SEX	5	3.27904	0.00612583
Footnotes
1. Treatment only refers to P3 treatment (LPS or SAL), as developmental milestone is assessed before P9 treatment (CON or MS).

### Sheet: ANOVA with Posthoc
Tests of Between-Subjects Effects
Test	Parameter	Effect	df	F	Sig.	Variable I	Variable J	Mean Difference (I-J)	Std. Error	Sig.
Righting Reflex	Average Righting Reflex	GENOTYPE	5	130.159	<0.001	B6	TCR	-9.29148	0.681285	<0.001
						B6	FVB	5.94537	0.556753	<0.001
						BalbC	FVB	5.44583	0.56243	<0.001
						CD1	FVB	4.52678	0.537288	<0.001
USV	USV Calls	GENOTYPE	5	127.597	<0.001	BalbC	CD1	-273.61	11.2736	<0.001
						BalbC	FVB	-154.15	11.322	<0.001
						B6	BalbC	147.56	11.65	<0.001
						B6	CD1	-126.05	11.1588	<0.001
						CD1	FVB	119.46	10.8158	<0.001
						B6	TCR	-92.23	13.7145	<0.001
	USV Duration	GENOTYPE	5	115.265	<0.001	B6	FVB	-0.0336747	0.00192642	<0.001
						B6	CD1	-0.0214976	0.00191802	<0.001
						BalbC	FVB	-0.0179392	0.00194606	<0.001
						B6	BalbC	-0.0157355	0.00200245	<0.001
						CD1	FVB	-0.0121771	0.00185906	<0.001
						FMR1	FVB	0.010392	0.00241925	<0.001
						BalbC	CD1	-0.00576209	0.00193774	0.0452452
	USV ICI	GENOTYPE	5	60.6173	<0.001	BalbC	CD1	4.9946	0.327616	<0.001
						BalbC	FVB	4.46163	0.329023	<0.001
						B6	BalbC	-4.12659	0.338557	<0.001
Eye Opening	Eye Opening Score	GENOTYPE	5	30.0421	<0.001	B6	CD1	-0.19671	0.019558	<0.001
						BalbC	CD1	-0.1596	0.018377	<0.001
						B6	FVB	-0.1579	0.019052	<0.001
						BalbC	FVB	-0.1208	0.017838	<0.001
Open Field	OF Rearing	GENOTYPE	5	69.082	<0.001	BalbC	FVB	-86.53	4.974	<0.001
						BalbC	CD1	-71.63	5.124	<0.001
						B6	FVB	-43.8	5.313	<0.001
						B6	BalbC	42.72	5.494	<0.001
						B6	CD1	-28.91	5.454	<0.001
						FMR1	FVB	-28.73	6.147	<0.001
						B6	TCR	19.9	6.349	0.027
						CD1	FVB	-14.89	4.929	0.039
		Treatment	3	6.84738	<0.001	SAL CON	SAL MS	16.88	4.644	0.002
	OF Total Distance	GENOTYPE	5	86.4561	<0.001	BalbC	CD1	-696.268	38.2478	<0.001
						BalbC	FVB	-662.981	37.1254	<0.001
						B6	BalbC	594.891	41.0089	<0.001
						B6	TCR	139.545	47.3841	0.05
		Treatment	3	4.47333	0.00399098	SAL CON	SAL MS	100.535	34.6606	0.023
Sociabilty	Mouse Chamber	GENOTYPE	5	31.919	<0.001	B6	BalbC	119.494	12.8952	<0.001
						BalbC	FVB	-113.075	11.674	<0.001
						BalbC	CD1	-107.873	12.027	<0.001
	Center Chamber	GENOTYPE	5	77.1992	<0.001	BalbC	CD1	160.702	9.6423	<0.001
						B6	BalbC	-144.989	10.3384	<0.001
						BalbC	FVB	141.456	9.35936	<0.001
	Empty Chamber	GENOTYPE	5	3.94097	0.00154328	BalbC	CD1	-53.3328	11.5582	<0.001
		Treatment	3	1.957	0.119	LPS CON	SAL CON	-31.843	10.3095	0.012
Grooming	Grooming duration	GENOTYPE	5	43.2846	<0.001	BalbC	FVB	55.9515	4.85892	<0.001
						B6	BalbC	-52.8805	5.36719	<0.001
						BalbC	CD1	41.1681	5.00581	<0.001
						B6	TCR	19.5244	6.20156	0.026
						CD1	FVB	14.7833	4.81502	0.033
	Grooming frequency	GENOTYPE	5	29.8554	<0.001	B6	FVB	14.4918	1.44971	<0.001
						B6	CD1	14.4474	1.4882	<0.001
						BalbC	FVB	8.0717	1.35731	<0.001
						BalbC	CD1	8.02736	1.39835	<0.001
						B6	BalbC	6.42006	1.49929	<0.001
	Grooming latency	GENOTYPE	5	7.29719	<0.001	BalbC	CD1	-55.1664	9.27329	<0.001
						B6	CD1	-45.256	9.86917	<0.001
						CD1	FVB	38.7881	8.91984	<0.001

### Sheet: Univariate POSTHOC
Experiment	Parameter	Effect Type	Comparisons		Pairwise		Mean Difference (I-J)	Std. Error	Sig.
Righting Reflex	Righting Reflex Average (P4 - P6)	Genotype	B6	FVB	B6_F_LPS	FVB_F_LPS	7.60876	1.05629	<0.001
					B6_F_SAL	FVB_F_SAL	7.7152	1.1127	<0.001
					B6_M_SAL	FVB_M_SAL	5.41284	1.1481	<0.001
			BalbC	FVB	BALB_F_LPS	FVB_F_LPS	7.09998	0.988968	<0.001
					BALB_F_SAL	FVB_F_SAL	6.94062	1.10117	<0.001
			CD1	FVB	CD1_F_LPS	FVB_F_LPS	4.42598	1.0193	0.00429271
					CD1_F_SAL	FVB_F_SAL	5.00868	1.06649	<0.001
					CD1_M_SAL	FVB_M_SAL	4.29014	1.08729	0.0235056
			B6	TCR	B6_F_LPS	TCR_F_LPS	-8.34664	1.35758	<0.001
					B6_F_SAL	TCR_F_SAL	-8.67033	1.30134	<0.001
					B6_M_LPS	TCR_M_LPS	-10.5073	1.33614	<0.001
					B6_M_SAL	TCR_M_SAL	-9.58066	1.44764	<0.001
USV	USV Calls	Genotype	B6	BalbC	B6_F_LPS	BALB_F_LPS	144.85	21.4969	<0.001
					B6_F_SAL	BALB_F_SAL	131.77	22.7792	<0.001
					B6_M_LPS	BALB_M_LPS	134.64	23.0153	<0.001
					B6_M_SAL	BALB_M_SAL	177.16	23.7264	<0.001
			B6	CD1	B6_F_LPS	CD1_F_LPS	-106.98	22.583	<0.001
					B6_F_SAL	CD1_F_SAL	-150.31	21.8968	<0.001
					B6_M_LPS	CD1_M_LPS	-157.89	21.5784	<0.001
					B6_M_SAL	CD1_M_SAL	-91.3	21.5267	0.00669459
			BalbC	CD1	BALB_F_LPS	CD1_F_LPS	-251.83	20.7579	<0.001
					BALB_F_SAL	CD1_F_SAL	-282.08	21.6486	<0.001
					BALB_M_LPS	CD1_M_LPS	-292.53	21.5784	<0.001
					BALB_M_SAL	CD1_M_SAL	-268.47	22.5317	<0.001
			BalbC	FVB	BALB_F_LPS	FVB_F_LPS	-166.07	19.4242	<0.001
					BALB_F_SAL	FVB_F_SAL	-150.16	22.3186	<0.001
					BALB_M_LPS	FVB_M_LPS	-152.65	22.7792	<0.001
					BALB_M_SAL	FVB_M_SAL	-141.19	24.088	<0.001
			CD1	FVB	CD1_F_LPS	FVB_F_LPS	85.75	20.6198	0.00958253
					CD1_F_SAL	FVB_F_SAL	131.92	21.4173	<0.001
					CD1_M_LPS	FVB_M_LPS	139.88	21.3264	<0.001
					CD1_M_SAL	FVB_M_SAL	127.28	21.9246	<0.001
			B6	TCR	B6_M_LPS	TCR_M_LPS	-134.74	26.3456	<0.001
					B6_M_SAL	TCR_M_SAL	-110.67	27.8927	0.0214542
	USV Duration	Genotype	B6	BalbC	B6_F_LPS	BALB_F_LPS	-0.0165168	0.00365601	0.00192892
					B6_F_SAL	BALB_F_SAL	-0.01629	0.0038741	0.00785054
			B6	CD1	B6_F_LPS	CD1_F_LPS	-0.0159391	0.00384073	0.00994842
					B6_F_SAL	CD1_F_SAL	-0.0308232	0.00372403	<0.001
					B6_M_LPS	CD1_M_LPS	-0.0165379	0.00366987	0.00203241
					B6_M_SAL	CD1_M_SAL	-0.0195343	0.00366108	<0.001
			B6	FVB	B6_F_LPS	FVB_F_LPS	-0.030619	0.00363333	<0.001
					B6_F_SAL	FVB_F_SAL	-0.0333474	0.00383673	<0.001
					B6_M_LPS	FVB_M_LPS	-0.0372091	0.0038741	<0.001
					B6_M_SAL	FVB_M_SAL	-0.033851	0.00393728	<0.001
			BalbC	CD1	BALB_F_SAL	CD1_F_SAL	-0.0145333	0.00368181	0.0233245
			BalbC	FVB	BALB_F_LPS	FVB_F_LPS	-0.0141022	0.0033035	0.00593359
					BALB_F_SAL	FVB_F_SAL	-0.0170574	0.00379576	0.00215399
					BALB_M_LPS	FVB_M_LPS	-0.0237793	0.0038741	<0.001
					BALB_M_SAL	FVB_M_SAL	-0.0189359	0.00409669	0.00118334
			CD1	FVB	CD1_F_LPS	FVB_F_LPS	-0.0146799	0.00350684	0.00851674
					CD1_M_LPS	FVB_M_LPS	-0.0206712	0.00362702	<0.001
					CD1_M_SAL	FVB_M_SAL	-0.0143166	0.00372875	0.0361398
	USV Intercall Interval	Genotype	B6	BalbC	B6_F_LPS	BALB_F_LPS	-4.0037	0.625526	<0.001
					B6_F_SAL	BALB_F_SAL	-2.89222	0.660704	0.00365862
					B6_M_LPS	BALB_M_LPS	-4.83154	0.667551	<0.001
					B6_M_SAL	BALB_M_SAL	-4.74336	0.688178	<0.001
			BalbC	CD1	BALB_F_LPS	CD1_F_LPS	4.625	0.604165	<0.001
					BALB_F_SAL	CD1_F_SAL	3.52086	0.627911	<0.001
					BALB_M_LPS	CD1_M_LPS	5.96115	0.625874	<0.001
					BALB_M_SAL	CD1_M_SAL	5.83367	0.653524	<0.001
			BalbC	FVB	BALB_F_LPS	FVB_F_LPS	4.18022	0.565622	<0.001
					BALB_F_SAL	FVB_F_SAL	2.86403	0.647344	0.00296092
					BALB_M_LPS	FVB_M_LPS	5.47136	0.660704	<0.001
					BALB_M_SAL	FVB_M_SAL	5.34468	0.698665	<0.001
Eye Opening	Eye Opening	Genotype	B6	CD1	B6_F_LPS_CON	CD1_F_LPS_CON	-0.31755	0.0516955	<0.001
					B6_F_SAL_MS	CD1_F_SAL_MS	-0.21	0.0484446	0.0183003
					B6_M_LPS_CON	CD1_M_LPS_CON	-0.26468	0.0505548	<0.001
					B6_M_SAL_CON	CD1_M_SAL_CON	-0.27114	0.0500689	<0.001
			B6	FVB	B6_F_SAL_MS	FVB_F_SAL_MS	-0.21217	0.0494865	0.0225721
Open Field	Open Field Total Distance	Genotype	B6	BalbC	B6_F_LPS_CON	BALB_F_LPS_CON	552.556	94.2324	<0.001
					B6_F_LPS_MS	BALB_F_LPS_MS	747.64	96.649	<0.001
					B6_F_SAL_CON	BALB_F_SAL_CON	581.709	100.826	<0.001
					B6_F_SAL_MS	BALB_F_SAL_MS	655.179	97.7497	<0.001
					B6_M_LPS_MS	BALB_M_LPS_MS	789.333	104.068	<0.001
					B6_M_SAL_CON	BALB_M_SAL_CON	515.668	103.297	<0.001
					B6_M_SAL_MS	BALB_M_SAL_MS	584.421	102.905	<0.001
			B6	CD1	B6_M_LPS_CON	CD1_M_LPS_CON	-453.785	100.826	0.00858085
			BalbC	CD1	BALB_F_LPS_CON	CD1_F_LPS_CON	-699.376	93.1493	<0.001
					BALB_F_LPS_MS	CD1_F_LPS_MS	-598.89	92.1381	<0.001
					BALB_F_SAL_CON	CD1_F_SAL_CON	-725.082	96.8583	<0.001
					BALB_F_SAL_MS	CD1_F_SAL_MS	-594.987	94.2503	<0.001
					BALB_M_LPS_CON	CD1_M_LPS_CON	-875.39	102.013	<0.001
					BALB_M_LPS_MS	CD1_M_LPS_MS	-834.288	102.013	<0.001
					BALB_M_SAL_CON	CD1_M_SAL_CON	-641.066	102.386	<0.001
					BALB_M_SAL_MS	CD1_M_SAL_MS	-784.338	104.068	<0.001
			BalbC	FVB	BALB_F_LPS_CON	FVB_F_LPS_CON	-778.51	94.2324	<0.001
					BALB_F_LPS_MS	FVB_F_LPS_MS	-739.154	81.076	<0.001
					BALB_F_SAL_CON	FVB_F_SAL_CON	-738.49	96.0231	<0.001
					BALB_F_SAL_MS	FVB_F_SAL_MS	-705.33	99.8929	<0.001
					BALB_M_LPS_CON	FVB_M_LPS_CON	-535.574	104.068	<0.001
					BALB_M_LPS_MS	FVB_M_LPS_MS	-820.674	102.013	<0.001
					BALB_M_SAL_CON	FVB_M_SAL_CON	-512.717	107.694	0.0025103
					BALB_M_SAL_MS	FVB_M_SAL_MS	-594.733	101.828	<0.001
			FVB	FMR1	FVB_M_LPS_CON	FMR1_M_LPS_CON	-630.494	132.184	0.00240379
		Treatment	LPS CON	LPS MS	FMR1_M_LPS_CON	FMR1_M_LPS_MS	669.818	146.784	0.00641921
	Open Field Rearing	Genotype	B6	BalbC	B6_F_LPS_MS	BALB_F_LPS_MS	56.37	12.8435	0.0142626
			B6	CD1	B6_M_LPS_CON	CD1_M_LPS_CON	-57.23	13.3986	0.0240936
			B6	FVB	B6_F_LPS_CON	FVB_F_LPS_CON	-72.04	13.387	<0.001
					B6_F_LPS_MS	FVB_F_LPS_MS	-50.77	12.109	0.0339341
					B6_F_SAL_CON	FVB_F_SAL_CON	-56.57	13.0501	0.0181775
			BalbC	CD1	BALB_F_LPS_CON	CD1_F_LPS_CON	-85.17	12.3784	<0.001
					BALB_F_LPS_MS	CD1_F_LPS_MS	-66.28	12.244	<0.001
					BALB_F_SAL_CON	CD1_F_SAL_CON	-79.92	12.8713	<0.001
					BALB_F_SAL_MS	CD1_F_SAL_MS	-65.6	12.5247	<0.001
					BALB_M_LPS_CON	CD1_M_LPS_CON	-87.25	13.5563	<0.001
					BALB_M_LPS_MS	CD1_M_LPS_MS	-80.32	13.5563	<0.001
					BALB_M_SAL_CON	CD1_M_SAL_CON	-61.81	13.6058	0.00705889
					BALB_M_SAL_MS	CD1_M_SAL_MS	-64.99	13.8294	0.00337873
			BalbC	FVB	BALB_F_LPS_CON	FVB_F_LPS_CON	-111.56	12.5223	<0.001
					BALB_F_LPS_MS	FVB_F_LPS_MS	-107.14	10.774	<0.001
					BALB_F_SAL_CON	FVB_F_SAL_CON	-99.44	12.7603	<0.001
					BALB_F_SAL_MS	FVB_F_SAL_MS	-90.15	13.2745	<0.001
					BALB_M_LPS_CON	FVB_M_LPS_CON	-74.54	13.8294	<0.001
					BALB_M_LPS_MS	FVB_M_LPS_MS	-88.64	13.5563	<0.001
					BALB_M_SAL_MS	FVB_M_SAL_MS	-71.26	13.5317	<0.001
			FVB	FMR1	FVB_F_SAL_MS	FMR1_F_SAL_MS	73.4	17.5657	0.0360741
		Treatment	LPS CON	LPS MS	FMR1_M_LPS_CON	FMR1_M_LPS_MS	99.17	19.5058	<0.001
			SAL CON	LPS MS	FMR1_M_SAL_CON	FMR1_M_LPS_MS	75.34	17.8615	0.0304372
Sociability	Sociability Mouse Chamber	Genotype	B6	BalbC	B6_F_LPS_MS	BALB_F_LPS_MS	151.559	33.5056	0.00776606
					B6_F_SAL_CON	BALB_F_SAL_CON	146.486	33.1849	0.0127959
					B6_M_LPS_CON	BALB_M_LPS_CON	143.996	33.8535	0.0261763
			BalbC	CD1	BALB_F_LPS_MS	CD1_F_LPS_MS	-135.898	31.3261	0.0180064
					BALB_M_LPS_MS	CD1_M_LPS_MS	-189.99	32.7989	<0.001
			BalbC	FVB	BALB_F_LPS_MS	FVB_F_LPS_MS	-142.622	28.1543	<0.001
					BALB_F_SAL_MS	FVB_F_SAL_MS	-159.752	32.2116	<0.001
					BALB_M_LPS_CON	FVB_M_LPS_CON	-139.754	33.1247	0.0304284
	Sociability Center Chamber	Genotype	B6	BalbC	B6_F_LPS_CON	BALB_F_LPS_CON	-133.639	25.7325	<0.001
					B6_F_LPS_MS	BALB_F_LPS_MS	-159.033	27.4231	<0.001
					B6_F_SAL_CON	BALB_F_SAL_CON	-147.855	27.1606	<0.001
					B6_F_SAL_MS	BALB_F_SAL_MS	-169.259	26.6856	<0.001
					B6_M_LPS_CON	BALB_M_LPS_CON	-171.014	27.7079	<0.001
					B6_M_LPS_MS	BALB_M_LPS_MS	-180.109	28.8042	<0.001
					B6_M_SAL_MS	BALB_M_SAL_MS	-163.171	29.2391	<0.001
			BalbC	CD1	BALB_F_LPS_CON	CD1_F_LPS_CON	146.459	24.5315	<0.001
					BALB_F_LPS_MS	CD1_F_LPS_MS	206.393	25.6393	<0.001
					BALB_F_SAL_CON	CD1_F_SAL_CON	168.393	25.7883	<0.001
					BALB_F_SAL_MS	CD1_F_SAL_MS	172.72	25.5295	<0.001
					BALB_M_LPS_CON	CD1_M_LPS_CON	175.69	26.8447	<0.001
					BALB_M_LPS_MS	CD1_M_LPS_MS	188.315	26.8447	<0.001
					BALB_M_SAL_MS	CD1_M_SAL_MS	165.927	28.043	<0.001
			BalbC	FVB	BALB_F_LPS_CON	FVB_F_LPS_CON	136.296	25.0891	<0.001
					BALB_F_LPS_MS	FVB_F_LPS_MS	178.842	23.0433	<0.001
					BALB_F_SAL_CON	FVB_F_SAL_CON	141.303	25.5659	<0.001
					BALB_F_SAL_MS	FVB_F_SAL_MS	185.88	26.364	<0.001
					BALB_M_LPS_CON	FVB_M_LPS_CON	153.783	27.1114	<0.001
					BALB_M_LPS_MS	FVB_M_LPS_MS	154.283	27.1114	<0.001
					BALB_M_SAL_MS	FVB_M_SAL_MS	129.807	27.1114	0.00221571
Grooming	Grooming Duration	Genotype	B6	BalbC	B6_F_SAL_MS	BALB_F_SAL_MS	-68.353	14	0.00139404
					B6_M_LPS_MS	BALB_M_LPS_MS	-62.8528	14.917	0.0311624
			BalbC	FVB	BALB_F_SAL_CON	FVB_F_SAL_CON	63.668	13.24	0.00200107
					BALB_F_SAL_MS	FVB_F_SAL_MS	74.8453	13.6533	<0.001
					BALB_M_LPS_MS	FVB_M_LPS_MS	68.7284	14.0403	0.00130909
	Grooming Frequency	Genotype	B6	BalbC	B6_F_LPS_MS	BALB_F_LPS_MS	17.8708	3.8897	0.00557901
			B6	CD1	B6_F_LPS_CON	CD1_F_LPS_CON	16.0785	3.89434	0.0449023
					B6_F_LPS_MS	CD1_F_LPS_MS	22.9678	4.06072	<0.001
			B6	FVB	B6_F_LPS_CON	FVB_F_LPS_CON	16.3125	3.97146	0.0491586
					B6_F_LPS_MS	FVB_F_LPS_MS	23.2702	3.70386	<0.001
