## Supplemental file 3 for "Host genetics maps to behaviour and brain structure in mice"

### Sheet: region_names_rf
Brain Regions
Cortical subplate-other	Inferior colliculus
Claustrum	Superior colliculus, sensory related
Endopiriform nucleus	Midbrain-other
Olfactory areas-other	Periaqueductal gray
Postpiriform transition area	Medulla
Piriform area	Pons
Taenia tecta	Hypothalamus
Cortical amygdalar area	Thalamus
Main olfactory bulb	Lingula (I)
Anterior olfactory nucleus	Central lobule
Subiculum	Culmen-other
Entorhinal area	Lobules IV-V
Ammon's horn	Declive (VI)
Dentate gyrus	Folium-tuber vermis (VII)
Anterior cingulate area	Pyramus (VIII)
Retrosplenial area	Uvula (IX)
Prelimbic area	Nodulus (X)
Auditory areas	Simple lobule
Ectorhinal area	Crus 1
Somatomotor areas	Crus 2
Frontal pole, cerebral cortex	Paramedian lobule
Orbital area	Copula pyramidis
Posterior parietal association areas	Flocculus
Perirhinal area	Paraflocculus
Somatosensory areas	olfactory nerve
Temporal association areas	dorsal roots
Visual areas	optic nerve
Pallidum, ventral region	cerebrum related
Bed nuclei of the stria terminalis	hypothalamus related
Pallidum, dorsal region	cerebellar peduncles
Medial septal complex	arbor vitae
Nucleus accumbens	corticospinal tract
Olfactory tubercle	corpus callosum
Lateral septal complex	ventricular systems
Caudoputamen
